# Processing and Storage Methods Affect Oral and Gut Microbiome Composition

**DOI:** 10.1101/2023.06.13.544865

**Authors:** Dorothy K. Superdock, Wei Zhang, Angela C. Poole

**Author notes:** Address correspondences to Angela C. Poole.

## Abstract

Across microbiome studies, fecal and oral samples are stored and processed in different ways, which could affect the observed microbiome composition. Here, we compared treatment methods, which included both storage conditions and processing methods, applied to samples prior to DNA extraction to determine how each affects microbial community diversity as assessed by 16S rRNA gene sequencing. We collected dental swab, saliva, and fecal samples from 10 individuals, with three technical replicates per treatment method. We assessed four methods of processing fecal samples prior to DNA extraction. We also compared different fractions of frozen saliva and dental samples to fresh samples. We found that lyophilized fecal samples, fresh whole saliva samples, and the supernatant fraction of thawed dental samples retained the highest levels of alpha diversity in samples. The supernatant fraction of thawed saliva samples had the second highest alpha diversity compared to fresh. Then we investigated the differences in microbes between different treatments at the domain and phylum levels as well as identified the amplicon sequence variants (ASVs) that were significantly different between the methods producing the highest alpha diversity and the other treatment methods. Lyophilized fecal samples had a greater prevalence of Archaea as well as a greater ratio of Firmicutes to Bacteroidetes compared to the other treatment methods. Our results provide practical considerations, not only for selection of processing method, but also for comparing results across studies that use these methods. Our findings also indicate differences in treatment method could be a confounding factor influencing the presence, absence, or differential abundance of microbes reported in conflicting studies.
