## Supplementary Table 2 for "Processing and Storage Methods Affect Oral and Gut Microbiome Composition"

### Sheet: Sheet1
fecal_asv	oral_asv	corr	pval	pval_bh_adjusted	taxon_oral	confidence_oral	taxon_fecal	confidence_fecal
ab9899b443255cd34e51705c7b8ea201	c06ccd1f7d57566ef669942328b1a946	0.983452	3.22e-07	0.00630425	k__Bacteria; p__Proteobacteria; c__Gammaproteobacteria; o__Pseudomonadales; f__Pseudomonadaceae	0.999302	k__Bacteria; p__Firmicutes; c__Clostridia; o__Clostridiales; f__Lachnospiraceae; g__; s__	0.980263
871b99772b7ead3ed8a217f566729af6	3860fb8719be03e4c32923cb8339c30b	0.978813	8.59e-07	0.00842411	k__Bacteria; p__Bacteroidetes; c__Bacteroidia; o__Bacteroidales; f__Porphyromonadaceae; g__Tannerella; s__	1	k__Bacteria; p__Actinobacteria; c__Coriobacteriia; o__Coriobacteriales; f__Coriobacteriaceae; g__; s__	1
d8e7f9181e4d5a4a6453e9ca9996a43f	3860fb8719be03e4c32923cb8339c30b	0.972205	2.53e-06	0.0124063	k__Bacteria; p__Bacteroidetes; c__Bacteroidia; o__Bacteroidales; f__Porphyromonadaceae; g__Tannerella; s__	1	k__Bacteria; p__Bacteroidetes; c__Bacteroidia; o__Bacteroidales; f__Porphyromonadaceae; g__Parabacteroides; s__	0.999982
e375dcfb595b7d64c4317f334889aede	85c44c83eddc5d3028261a1000b7d0e1	0.972188	2.53e-06	0.0124063	k__Bacteria; p__Firmicutes; c__Bacilli; o__Gemellales; f__Gemellaceae	0.999964	k__Bacteria; p__Bacteroidetes; c__Bacteroidia; o__Bacteroidales; f__Bacteroidaceae; g__Bacteroides; s__	0.835178
40874d61006874f7c87d904707d320d9	401d41f10377f8f27046e738dab2286f	0.967462	4.71e-06	0.0131454	k__Bacteria; p__Bacteroidetes; c__Flavobacteriia; o__Flavobacteriales; f__Flavobacteriaceae; g__Capnocytophaga; s__	1	k__Bacteria; p__Firmicutes; c__Clostridia; o__Clostridiales; f__Clostridiaceae; g__; s__	0.99115
ab9899b443255cd34e51705c7b8ea201	8135beec331a8d558070c38b580e4b8e	0.967217	4.86e-06	0.0131454	k__Bacteria; p__Firmicutes; c__Clostridia; o__Clostridiales; f__Ruminococcaceae; g__Ruminococcus; s__bromii	0.99988	k__Bacteria; p__Firmicutes; c__Clostridia; o__Clostridiales; f__Lachnospiraceae; g__; s__	0.980263
26c6e3ed14694582e207478c1f23c21f	85c44c83eddc5d3028261a1000b7d0e1	0.966945	5.02e-06	0.0131454	k__Bacteria; p__Firmicutes; c__Bacilli; o__Gemellales; f__Gemellaceae	0.999964	k__Bacteria; p__Firmicutes; c__Bacilli; o__Turicibacterales; f__Turicibacteraceae; g__Turicibacter; s__	0.999999
c66ec67719e54d2cb0afc3154b3c23af	c06ccd1f7d57566ef669942328b1a946	0.965754	5.77e-06	0.0131454	k__Bacteria; p__Proteobacteria; c__Gammaproteobacteria; o__Pseudomonadales; f__Pseudomonadaceae	0.999302	k__Bacteria; p__Firmicutes; c__Clostridia; o__Clostridiales; f__; g__; s__	0.999898
bed671b4676144142cebd192b690f499	8480a4a2e9b2bdbe4d50e83fe4814607	0.964519	6.64e-06	0.0131454	k__Bacteria; p__Bacteroidetes; c__Bacteroidia; o__Bacteroidales; f__Prevotellaceae; g__Prevotella; s__	0.999995	k__Bacteria; p__Firmicutes; c__Clostridia; o__Clostridiales; f__Lachnospiraceae; g__Blautia; s__	0.998219
d8a42db5c61062f2a7b11fcdf03a65d5	fae6d0c5cd2a53341a4ec984541b1541	0.964435	6.71e-06	0.0131454	k__Bacteria; p__Fusobacteria; c__Fusobacteriia; o__Fusobacteriales; f__Fusobacteriaceae; g__Fusobacterium; s__	1	k__Bacteria; p__Firmicutes; c__Clostridia; o__Clostridiales; f__Lachnospiraceae; g__Blautia; s__	0.706631
c66ec67719e54d2cb0afc3154b3c23af	8135beec331a8d558070c38b580e4b8e	0.958107	1.28e-05	0.0210324	k__Bacteria; p__Firmicutes; c__Clostridia; o__Clostridiales; f__Ruminococcaceae; g__Ruminococcus; s__bromii	0.99988	k__Bacteria; p__Firmicutes; c__Clostridia; o__Clostridiales; f__; g__; s__	0.999898
a5a4b4d58bdd795871acf39629c9e584	366bb3ddd63d135bec172051cf2cfe0a	0.957591	1.34e-05	0.0210324	k__Bacteria; p__Actinobacteria; c__Actinobacteria; o__Actinomycetales; f__Actinomycetaceae; g__Actinomyces; s__	0.999964	k__Bacteria; p__Firmicutes; c__Clostridia; o__Clostridiales; f__Lachnospiraceae; g__; s__	0.95684
d969ff7a11c25dc9b04c6eb48a6ec8c3	8f92285a09a85541ec6a6227f460846d	0.956722	1.46e-05	0.0210324	k__Bacteria; p__Bacteroidetes; c__Bacteroidia; o__Bacteroidales; f__[Paraprevotellaceae]; g__[Prevotella]; s__	0.999971	k__Bacteria; p__Firmicutes; c__Clostridia; o__Clostridiales; f__Ruminococcaceae; g__; s__	0.776127
3219af75ee8056ed06ba81e873b0d0cb	818434292143daca42a3168f3728da82	0.95567	1.6e-05	0.0210324	k__Bacteria; p__Firmicutes; c__Clostridia; o__Clostridiales; f__Veillonellaceae; g__Dialister; s__	1	k__Bacteria; p__Firmicutes; c__Clostridia; o__Clostridiales; f__Ruminococcaceae; g__Oscillospira; s__	0.983962
9639a3291729a3758207b47715d9205f	139e832c69fb177d68bb0f5cb8594845	0.954666	1.75e-05	0.0210324	k__Bacteria; p__Proteobacteria; c__Epsilonproteobacteria; o__Campylobacterales; f__Campylobacteraceae; g__Campylobacter; s__	0.998472	k__Bacteria; p__Firmicutes; c__Clostridia; o__Clostridiales; f__Ruminococcaceae; g__Gemmiger; s__formicilis	0.853333
9db6065dfa5f306778c1a370f3267d73	6fcad71a1f8cb2b13581ebe78f6ef25c	0.954599	1.76e-05	0.0210324	k__Bacteria; p__Proteobacteria; c__Betaproteobacteria; o__Burkholderiales; f__Burkholderiaceae; g__Lautropia; s__	0.999962	k__Bacteria; p__Bacteroidetes; c__Bacteroidia; o__Bacteroidales; f__Bacteroidaceae; g__Bacteroides; s__plebeius	1
742e1f191223f58590661de80b9d6e3b	8135beec331a8d558070c38b580e4b8e	0.953673	1.91e-05	0.0210324	k__Bacteria; p__Firmicutes; c__Clostridia; o__Clostridiales; f__Ruminococcaceae; g__Ruminococcus; s__bromii	0.99988	k__Bacteria; p__Bacteroidetes; c__Bacteroidia; o__Bacteroidales; f__Rikenellaceae; g__Alistipes; s__onderdonkii	0.84047
ec6732c2e0d4cf64b3d0350e7fe3defb	2bd9309f2f97cae51d18d06ea1ca519a	0.953411	1.95e-05	0.0210324	k__Bacteria; p__Firmicutes; c__Bacilli; o__Lactobacillales; f__Carnobacteriaceae; g__Granulicatella; s__	0.79312	k__Bacteria; p__Firmicutes; c__Clostridia; o__Clostridiales; f__Lachnospiraceae; g__Roseburia; s__inulinivorans	0.746582
b8c0135a15796a9fcf1c9254b7f7d175	2c79c63cbe2431fb26273878631cf564	0.952804	2.05e-05	0.0210324	k__Bacteria; p__Bacteroidetes; c__Bacteroidia; o__Bacteroidales; f__Porphyromonadaceae; g__Porphyromonas; s__	1	k__Bacteria; p__Bacteroidetes; c__Bacteroidia; o__Bacteroidales; f__Bacteroidaceae; g__Bacteroides; s__caccae	0.925015
c6c3ab4e828fb40d6e05967b7aac9338	8480a4a2e9b2bdbe4d50e83fe4814607	0.952255	2.15e-05	0.0210324	k__Bacteria; p__Bacteroidetes; c__Bacteroidia; o__Bacteroidales; f__Prevotellaceae; g__Prevotella; s__	0.999995	k__Bacteria; p__Firmicutes; c__Clostridia; o__Clostridiales; f__Lachnospiraceae; g__Blautia; s__	0.999933
61535a40adb8221483821e3984d0b1ac	3860fb8719be03e4c32923cb8339c30b	0.951087	2.36e-05	0.0212849	k__Bacteria; p__Bacteroidetes; c__Bacteroidia; o__Bacteroidales; f__Porphyromonadaceae; g__Tannerella; s__	1	k__Bacteria; p__Firmicutes; c__Clostridia; o__Clostridiales; f__Lachnospiraceae	0.998375
6ec1023583647a401269990c4e8ad716	85c44c83eddc5d3028261a1000b7d0e1	0.950327	2.51e-05	0.0212849	k__Bacteria; p__Firmicutes; c__Bacilli; o__Gemellales; f__Gemellaceae	0.999964	k__Bacteria; p__Firmicutes; c__Clostridia; o__Clostridiales; f__Lachnospiraceae; g__Lachnospira; s__	0.999946
2c982937754e6321f861027032db80f7	8480a4a2e9b2bdbe4d50e83fe4814607	0.950213	2.53e-05	0.0212849	k__Bacteria; p__Bacteroidetes; c__Bacteroidia; o__Bacteroidales; f__Prevotellaceae; g__Prevotella; s__	0.999995	k__Bacteria; p__Bacteroidetes; c__Bacteroidia; o__Bacteroidales; f__Bacteroidaceae; g__Bacteroides; s__fragilis	0.996125
742e1f191223f58590661de80b9d6e3b	c06ccd1f7d57566ef669942328b1a946	0.949843	2.61e-05	0.0212849	k__Bacteria; p__Proteobacteria; c__Gammaproteobacteria; o__Pseudomonadales; f__Pseudomonadaceae	0.999302	k__Bacteria; p__Bacteroidetes; c__Bacteroidia; o__Bacteroidales; f__Rikenellaceae; g__Alistipes; s__onderdonkii	0.84047
9b12ea14bff8a37dc1d39b36b5b904d6	c06ccd1f7d57566ef669942328b1a946	0.946821	3.28e-05	0.0257259	k__Bacteria; p__Proteobacteria; c__Gammaproteobacteria; o__Pseudomonadales; f__Pseudomonadaceae	0.999302	k__Bacteria; p__Firmicutes; c__Clostridia; o__Clostridiales; f__[Mogibacteriaceae]; g__; s__	0.999988
ab9899b443255cd34e51705c7b8ea201	e865f29a716e8d51f83931befa951240	0.945226	3.68e-05	0.0276134	k__Bacteria; p__Firmicutes; c__Erysipelotrichi; o__Erysipelotrichales; f__Erysipelotrichaceae; g__; s__	0.99997	k__Bacteria; p__Firmicutes; c__Clostridia; o__Clostridiales; f__Lachnospiraceae; g__; s__	0.980263
2c982937754e6321f861027032db80f7	37ab4ef1ea2e1b3c05fc73c9da192b05	0.944352	3.92e-05	0.0276134	k__Bacteria; p__Firmicutes; c__Clostridia; o__Clostridiales; f__Lachnospiraceae; g__Oribacterium; s__	1	k__Bacteria; p__Bacteroidetes; c__Bacteroidia; o__Bacteroidales; f__Bacteroidaceae; g__Bacteroides; s__fragilis	0.996125
132d93ba186f3d362987c097d0455207	b4d6caf4e7e0a9f074d5b7ce7e5624f6	0.944272	3.94e-05	0.0276134	k__Bacteria; p__Proteobacteria; c__Betaproteobacteria; o__Burkholderiales; f__Comamonadaceae; g__; s__	0.742634	k__Bacteria; p__Firmicutes; c__Clostridia; o__Clostridiales; f__Lachnospiraceae; g__Coprococcus; s__catus	0.996429
b8c0135a15796a9fcf1c9254b7f7d175	8f92285a09a85541ec6a6227f460846d	0.94361	4.13e-05	0.0279288	k__Bacteria; p__Bacteroidetes; c__Bacteroidia; o__Bacteroidales; f__[Paraprevotellaceae]; g__[Prevotella]; s__	0.999971	k__Bacteria; p__Bacteroidetes; c__Bacteroidia; o__Bacteroidales; f__Bacteroidaceae; g__Bacteroides; s__caccae	0.925015
5a6c87d6a4eb5e114959f6192f29b641	36ce67b3fecce277df99829617975495	0.942787	4.37e-05	0.0285783	k__Bacteria; p__Actinobacteria; c__Actinobacteria; o__Actinomycetales; f__Micrococcaceae; g__Rothia; s__mucilaginosa	0.986518	k__Bacteria; p__Actinobacteria; c__Actinobacteria; o__Bifidobacteriales; f__Bifidobacteriaceae; g__Bifidobacterium; s__adolescentis	0.914362
ec0ac69cbf6796803b5a5e910de72add	85c44c83eddc5d3028261a1000b7d0e1	0.941479	4.78e-05	0.0298899	k__Bacteria; p__Firmicutes; c__Bacilli; o__Gemellales; f__Gemellaceae	0.999964	k__Bacteria; p__Bacteroidetes; c__Bacteroidia; o__Bacteroidales; f__Bacteroidaceae; g__Bacteroides; s__plebeius	0.99192
c66ec67719e54d2cb0afc3154b3c23af	e865f29a716e8d51f83931befa951240	0.940643	5.05e-05	0.0298899	k__Bacteria; p__Firmicutes; c__Erysipelotrichi; o__Erysipelotrichales; f__Erysipelotrichaceae; g__; s__	0.99997	k__Bacteria; p__Firmicutes; c__Clostridia; o__Clostridiales; f__; g__; s__	0.999898
40874d61006874f7c87d904707d320d9	6fcad71a1f8cb2b13581ebe78f6ef25c	0.940486	5.11e-05	0.0298899	k__Bacteria; p__Proteobacteria; c__Betaproteobacteria; o__Burkholderiales; f__Burkholderiaceae; g__Lautropia; s__	0.999962	k__Bacteria; p__Firmicutes; c__Clostridia; o__Clostridiales; f__Clostridiaceae; g__; s__	0.99115
c48070f3061b086b60ff32f77e0002fa	c06ccd1f7d57566ef669942328b1a946	0.940253	5.19e-05	0.0298899	k__Bacteria; p__Proteobacteria; c__Gammaproteobacteria; o__Pseudomonadales; f__Pseudomonadaceae	0.999302	k__Bacteria; p__Firmicutes; c__Clostridia; o__Clostridiales; f__Ruminococcaceae; g__Faecalibacterium; s__prausnitzii	0.997881
9b12ea14bff8a37dc1d39b36b5b904d6	8135beec331a8d558070c38b580e4b8e	0.939814	5.34e-05	0.0298899	k__Bacteria; p__Firmicutes; c__Clostridia; o__Clostridiales; f__Ruminococcaceae; g__Ruminococcus; s__bromii	0.99988	k__Bacteria; p__Firmicutes; c__Clostridia; o__Clostridiales; f__[Mogibacteriaceae]; g__; s__	0.999988
421cbd1d71d34704c6d53377261e213c	7f862b96f58f9f2a310e849bd3a65069	0.939053	5.61e-05	0.0305294	k__Bacteria; p__Bacteroidetes; c__Bacteroidia; o__Bacteroidales; f__Prevotellaceae; g__Prevotella; s__	0.986031	k__Bacteria; p__Firmicutes; c__Clostridia; o__Clostridiales; f__Lachnospiraceae; g__Anaerostipes; s__	0.994025
742e1f191223f58590661de80b9d6e3b	e865f29a716e8d51f83931befa951240	0.93837	5.86e-05	0.0310319	k__Bacteria; p__Firmicutes; c__Erysipelotrichi; o__Erysipelotrichales; f__Erysipelotrichaceae; g__; s__	0.99997	k__Bacteria; p__Bacteroidetes; c__Bacteroidia; o__Bacteroidales; f__Rikenellaceae; g__Alistipes; s__onderdonkii	0.84047
8795c5a86013864dc11f24b89e8cdd8c	5f5a0dbcf08566abdec210b40919e80a	0.937167	6.32e-05	0.0325966	k__Bacteria; p__Fusobacteria; c__Fusobacteriia; o__Fusobacteriales; f__Leptotrichiaceae; g__Leptotrichia; s__	1	k__Bacteria; p__Bacteroidetes; c__Bacteroidia; o__Bacteroidales; f__Rikenellaceae; g__Alistipes; s__finegoldii	0.738108
421cbd1d71d34704c6d53377261e213c	2b869347e522205f1c4a919196e6b45b	0.936364	6.64e-05	0.0333816	k__Bacteria; p__Fusobacteria; c__Fusobacteriia; o__Fusobacteriales; f__Leptotrichiaceae; g__Leptotrichia; s__	0.999999	k__Bacteria; p__Firmicutes; c__Clostridia; o__Clostridiales; f__Lachnospiraceae; g__Anaerostipes; s__	0.994025
d622c6bc1d5e3a4f0403d7d208981372	a1449b1be756f1d781c8085dc619700c	0.934489	7.44e-05	0.0364733	k__Bacteria; p__Bacteroidetes; c__Bacteroidia; o__Bacteroidales; f__Prevotellaceae; g__Prevotella; s__melaninogenica	1	k__Bacteria; p__Firmicutes; c__Clostridia; o__Clostridiales; f__Lachnospiraceae; g__; s__	0.91232
e375dcfb595b7d64c4317f334889aede	98aa7bb57619ef31b3aab7b8282b3451	0.933803	7.75e-05	0.03699	k__Bacteria; p__SR1; c__; o__; f__; g__; s__	1	k__Bacteria; p__Bacteroidetes; c__Bacteroidia; o__Bacteroidales; f__Bacteroidaceae; g__Bacteroides; s__	0.835178
1b8dec58597978264025b9eba656ffb5	366bb3ddd63d135bec172051cf2cfe0a	0.933429	7.92e-05	0.03699	k__Bacteria; p__Actinobacteria; c__Actinobacteria; o__Actinomycetales; f__Actinomycetaceae; g__Actinomyces; s__	0.999964	k__Bacteria; p__Bacteroidetes; c__Bacteroidia; o__Bacteroidales; f__Bacteroidaceae; g__Bacteroides; s__ovatus	0.999447
d114fb4c335125128be28401522dd41a	2b869347e522205f1c4a919196e6b45b	0.93213	8.55e-05	0.0389297	k__Bacteria; p__Fusobacteria; c__Fusobacteriia; o__Fusobacteriales; f__Leptotrichiaceae; g__Leptotrichia; s__	0.999999	k__Bacteria; p__Firmicutes; c__Bacilli; o__Lactobacillales; f__Streptococcaceae; g__Lactococcus; s__	0.999991
c6c3ab4e828fb40d6e05967b7aac9338	366bb3ddd63d135bec172051cf2cfe0a	0.931749	8.74e-05	0.0389297	k__Bacteria; p__Actinobacteria; c__Actinobacteria; o__Actinomycetales; f__Actinomycetaceae; g__Actinomyces; s__	0.999964	k__Bacteria; p__Firmicutes; c__Clostridia; o__Clostridiales; f__Lachnospiraceae; g__Blautia; s__	0.999933
6fe60b5e02fd71477c8c2f6e5e3b4999	0232b56c81bb04fb94bdcfdf8b073ae1	0.930101	9.59e-05	0.041618	k__Bacteria; p__Bacteroidetes; c__Bacteroidia; o__Bacteroidales; f__Porphyromonadaceae; g__Porphyromonas; s__endodontalis	1	k__Bacteria; p__Firmicutes; c__Clostridia; o__Clostridiales; f__Lachnospiraceae; g__; s__	0.784243
d8a42db5c61062f2a7b11fcdf03a65d5	139e832c69fb177d68bb0f5cb8594845	0.929782	9.77e-05	0.041618	k__Bacteria; p__Proteobacteria; c__Epsilonproteobacteria; o__Campylobacterales; f__Campylobacteraceae; g__Campylobacter; s__	0.998472	k__Bacteria; p__Firmicutes; c__Clostridia; o__Clostridiales; f__Lachnospiraceae; g__Blautia; s__	0.706631
19715b1593c19aa6d35a4d1e3cd09374	ca9c66d47347c03d0343d6fe03ed8636	0.928367	0.00010558	0.0433505	k__Bacteria; p__Proteobacteria; c__Gammaproteobacteria; o__Pasteurellales; f__Pasteurellaceae; g__Haemophilus	0.99361	k__Bacteria; p__Firmicutes; c__Clostridia; o__Clostridiales; f__Lachnospiraceae; g__; s__	0.982498
d8a42db5c61062f2a7b11fcdf03a65d5	550e67990490201211cecffcea993240	0.927981	0.00010783	0.0433505	k__Bacteria; p__Spirochaetes; c__Spirochaetes; o__Spirochaetales; f__Spirochaetaceae; g__Treponema; s__	0.99178	k__Bacteria; p__Firmicutes; c__Clostridia; o__Clostridiales; f__Lachnospiraceae; g__Blautia; s__	0.706631
c66ec67719e54d2cb0afc3154b3c23af	d46e2205f0c6ecf67b51f83d111c509c	0.927891	0.00010835	0.0433505	k__Bacteria; p__Proteobacteria; c__Gammaproteobacteria; o__Enterobacteriales; f__Enterobacteriaceae	1	k__Bacteria; p__Firmicutes; c__Clostridia; o__Clostridiales; f__; g__; s__	0.999898
1b8dec58597978264025b9eba656ffb5	8480a4a2e9b2bdbe4d50e83fe4814607	0.926251	0.00011831	0.0463888	k__Bacteria; p__Bacteroidetes; c__Bacteroidia; o__Bacteroidales; f__Prevotellaceae; g__Prevotella; s__	0.999995	k__Bacteria; p__Bacteroidetes; c__Bacteroidia; o__Bacteroidales; f__Bacteroidaceae; g__Bacteroides; s__ovatus	0.999447
